# Constitutive IFNα protein production in bats

**DOI:** 10.1101/2021.06.21.449208

**Authors:** Vincent Bondet, Maxime Le Baut, Sophie Le Poder, Alexis Lécu, Thierry Petit, Rudy Wedlarski, Darragh Duffy, Delphine Le Roux

**Affiliations:** Translational Immunology Lab, Institut Pasteur, Paris, France; BioPôle Alfort, Ecole Nationale Vétérinaire d’Alfort, Maisons-Alfort, F-94700, France; Anses, INRAE, Ecole Nationale Vétérinaire d’Alfort, UMR VIROLOGIE, Laboratoire de Santé Animale, Maisons-Alfort, F-94700, France; Parc Zoologique de Paris, Muséum National d’Histoire Naturelle, 53 Avenue de Saint-Maurice, F-75012, Paris, France; Parc Zoologique de La Palmyre, 6 Avenue de Royan, F-17570 Les Mathes, France; Bioparc Zoo de Doué La Fontaine, 103 Rue de Cholet, F-49700 Doué-la-Fontaine, France; Anses, INRAE, Ecole Nationale Vétérinaire d’Alfort, UMR BIPAR, Laboratoire de Santé Animale, Maisons-Alfort, F-94700, France

**Author notes:** These authors contributed equally to this work (Vincent Bondet, Maxime Le Baut). These authors contributed equally to this work (Darragh Duffy, Delphine Le Roux). Corresponding authors*: Darragh Duffy, Translational Immunology Lab, Institut Pasteur, 25, rue du Dr. Roux, 75724 Paris Cedex 15, France. Delphine Le Roux, UMR BIPAR, BioPôle Alfort, Ecole Nationale Vétérinaire d’Alfort, 7 avenue du Général de Gaulle, 94700 Maisons-Alfort, France.

**Keywords:** Chiroptera, bats, type I IFN, Simoa digital ELISA, protein levels, antiviral immunity

## Abstract

Bats are the only mammals with self-powered flight and account for 20% of all extant mammalian diversity. In addition, they harbor many emerging and reemerging viruses, including multiple coronaviruses, several of which are highly pathogenic in other mammals, but cause no disease in bats. How this relationship between bats and viruses exists is not yet fully understood. Existing evidence supports a specific role for the innate immune system, in particular type I interferon (IFN) responses, a major component of antiviral immunity. Previous studies in bats have shown that components of the IFN pathway are constitutively activated at the transcriptional level. In this study, we tested the hypothesis that the type I IFN response in bats is also constitutively activated at the protein level. For this we utilized highly sensitive Single Molecule (Simoa) digital ELISA assays, previously developed for humans that we adapted to bat samples. We prospectively sampled four non-native chiroptera species from French zoos. We identified a constitutive expression of IFNα protein in the circulation of healthy bats, and concentrations that are physiologically active in humans. Expression levels differed according to the species examined, but was not associated with age, sex, or health status suggesting constitutive IFNα protein expression independent of disease. These results confirm a unique IFN response in bat species that may explain their ability to coexist with multiple viruses in the absence of pathology. These results may help to manage potential zoonotic viral reservoirs and potentially identify new anti-viral strategies.
