## Supplemental Table 2 for "Constitutive IFNα protein production in bats"

### Sheet: Sheet1
Gene	Primer name	Sequence (5'-3')	Application	References
P. alecto - IFNa1	MB-IFNa1-2F	ACCCGGCAGACCTTCCA	Taqman qPCR	Zhou et al., 2016
	MB-IFNa1-2R	CGTTGATAAGGAGTAGGATCTCATGAC	Taqman qPCR
	MB-IFN-a1p	AGAGGTCTCGTCCGCAGCTTGGGAT	Taqman qPCR Probe
P. alecto - IFNa2	MB-IFNa2-2F	CAAGGATAGAGAAGATTTTGGATTCCT	Taqman qPCR	Zhou et al., 2016
	MB-IFNa2-2R	AGTCCAGTGCAGAATCTGCCTAA	Taqman qPCR
	MB-IFNa2-p	CATCCATGAGGTGACCTGGCAGACC	Taqman qPCR Probe
P. alecto - IFNa3	MB-IFNa3-2F	CTGGGACAAATGAGGAGAATCTCT	Taqman qPCR	Zhou et al., 2016
	MB-IFNa3-2R	ACGACAGCGATGGCTTGAA	Taqman qPCR
	MB-IFNa3p	CATTTCATGGCAACCCCTTCCAGGA	Taqman qPCR Probe
P. alecto & R. aegyptiacus GADPH	DLR-GADPH 1F	CCCATGGCAAGTTCAAAGGC	Taqman qPCR
	DLR-GADPH-1R	ATTCAGCACCAGCATCACCCCAT	Taqman qPCR
	DLR-GADPH-p	AAGCTTGTCATCAATGGAAAGCC	Taqman qPCR Probe
